# Sex-linked genomic variation reveals reproductive skew and male-biased dispersal in polygynous sea lions

**DOI:** 10.64898/2026.11.06.764841

**Authors:** Aliya Yakupova, Camille Kessler, Lara Baggio, Stefanie Grosser, Claire R. Peart, Fidel Botero-Castro, Amy B. Baird, John W. Bickham, Joseph I. Hoffman, Jochen B. W. Wolf

## Abstract

Sex-biased dispersal and the resulting asymmetry in gene flow are important factors in evolution. However, their quantification in natural populations remains challenging, not least because sex-specific reproductive skew, as reflected in the mating system, further influences the relative contributions of males and females to the genetic pool of subsequent generations. Incorporating information from mitochondria (MT) and sex chromosomes (X, Y) alongside the more commonly used autosomal markers (AUT) provides a promising framework to partly disentangle confounding processes. Here, we exemplify this approach in two closely related, polygynous species with observational evidence for male-biased dispersal, the Galápagos sea lion (GSL) and the Steller sea lion (SSL). Using whole-genome resequencing data, we leveraged genetic variation among all four genomic compartments, representing genetic variation with female-only (MT), mixed (X, AUT) and male-only (Y) inheritance, to obtain information on the mating system and test for sex-specific migration across geographic and environmental boundaries. For GSL, genomic signatures were consistent with mild polygyny and a moderately elevated rate of male migration, particularly across habitat boundaries. In SSL, male reproductive skew was substantially greater, and male-biased migration was more pronounced and less habitat-dependent. Our results align with the species’ life history and support a link between mating system and dispersal, but were also impacted by confounding biological processes and bioinformatic choices. This study highlights the value and challenges of population genomic approaches integrating multiple genomic compartments to infer variation in individual behaviours.
