## supplementary tables for "Sex-linked genomic variation reveals reproductive skew and male-biased dispersal in polygynous sea lions"

### Sheet: S1. Sampling
Table S1: Sampling information
Species	Stock		Population	Collection date	Coordinates	Number of samples
						f	m	all
SSL		Asian	Iony Island (IONY)	2003	56.40956 N 143.38225 E	1	2	3
			Raykoke Island (RAYK)	1997	48.2520 N 153.3027 E	0	3	3
			Yamsky Island (YAMS)	2003	59.2500 N 155.41665 E	2	1	3
		Western	Fish Island (FISH)	2003	59.869167 N 147.335000 W	0	2	2
			Buldir Island (BULD)	1998	52.351667 N 175.967778 E	1	2	3
			Walrus Island (WALR)	1994	57.183 N 169.90324 W	1	1	2
			Sugarloaf (SUGL)	2001	58.884167 N 152.034444 W	1	2	3
		Eastern	Hazy Island (HAZY)	2000	55.86521 N 134.5676 W	0	3	3
			White Sisters (WSIS)	2000	57.63437 N 136.25649 W	1	1	2
			Triangle Island (TRIA)	2001	50.87213 N 129.7731 W	0	2	2
			St. George Reef (GRGR)	2003	41.74509 N 124.249478 W	1	2	3
Total SSL						8	21	29
GSL		Northern	Genovesa (GE)	2004	0.304444 N 89.954444 W	3	7	10
			Pinta (PC)	2004	0.54510 N 90.73737 W	4	6	10
		Central	Isabela Villamil (IV)	2004	0.96617 S 90.96169 W	3	7	10
			Mosquera (MO)	2004	0.40363 S 90.27830 W	2	7	9
			Santa Fè (SF)	2004	0.805 S 90.0403783 W	5	5	10
			Española (ECEG)	2004	1.3507552 S 89.6624709 W	3	7	10
		Western	Isabela Punta Bravo (IB)	2004	0.06426 S 91.40718 W	6	9	15
			Fernandina (FH)	2004	0.48003 S 91.60905 W	9	11	20
Total GSL						35	59	94
Total						43	80	123

### Sheet: S2. Sample info
Table S2: sample info, abbreviations in analysis are RS - resequencing, MA - MassARRAY, MA_SI - Y-scaffold identification, MA_YD - Y-chromosome variant discovery, MA_AS - short-read assembly
Sample ID	Species	Species Latin	Country	Rookery	Lat Lon	Stock	Biosample accession	SRA_ID	Sequencing platform	Inferred sex	Part of the analysis	Exclusion
EC01	GSL	Zalophus wollebaeki	Ecuador	Española	1.3507552 S 89.6624709 W	Central █	SAMN39838381	TBA	HiSeq X	F	RS	RS: relatedness
EC02	GSL	Zalophus wollebaeki	Ecuador	Española	1.3507552 S 89.6624709 W	Central █	SAMN39838382	TBA	HiSeq X	F	RS	N
EC03	GSL	Zalophus wollebaeki	Ecuador	Española	1.3507552 S 89.6624709 W	Central █	SAMN39838389	TBA	HiSeq X	M	RS, MA, MA_YD	N
EC04	GSL	Zalophus wollebaeki	Ecuador	Española	1.3507552 S 89.6624709 W	Central █	SAMN39838390	TBA	HiSeq X	M	RS, MA, MA_YD	N
EC05	GSL	Zalophus wollebaeki	Ecuador	Española	1.3507552 S 89.6624709 W	Central █	SAMN39838391	TBA	HiSeq X	M	RS, MA, MA_YD	N
EG01	GSL	Zalophus wollebaeki	Ecuador	Española	1.3507552 S 89.6624709 W	Central █	SAMN39838392	TBA	HiSeq X	M	RS, MA, MA_YD	N
EG02	GSL	Zalophus wollebaeki	Ecuador	Española	1.3507552 S 89.6624709 W	Central █	SAMN39838393	TBA	HiSeq X	M	RS, MA, MA_YD	N
EG03	GSL	Zalophus wollebaeki	Ecuador	Española	1.3507552 S 89.6624709 W	Central █	SAMN39838321	TBA	HiSeq X	M	RS, MA, MA_YD	N
EG04	GSL	Zalophus wollebaeki	Ecuador	Española	1.3507552 S 89.6624709 W	Central █	SAMN39838322	TBA	HiSeq X	M	RS, MA, MA_YD	N
EG05	GSL	Zalophus wollebaeki	Ecuador	Española	1.3507552 S 89.6624709 W	Central █	SAMN39838394	TBA	HiSeq X	F	RS	N
IV01	GSL	Zalophus wollebaeki	Ecuador	Villamil	0.96617 S 90.96169 W	Central █	SAMN39838417	TBA	HiSeq X	M	RS, MA, MA_YD	N
IV02	GSL	Zalophus wollebaeki	Ecuador	Villamil	0.96617 S 90.96169 W	Central █	SAMN39838340	TBA	HiSeq X	F	RS	N
IV03	GSL	Zalophus wollebaeki	Ecuador	Villamil	0.96617 S 90.96169 W	Central █	SAMN39838341	TBA	HiSeq X	M	RS, MA, MA_YD	N
IV04	GSL	Zalophus wollebaeki	Ecuador	Villamil	0.96617 S 90.96169 W	Central █	SAMN39838342	TBA	HiSeq X	M	RS, MA, MA_YD	N
IV05	GSL	Zalophus wollebaeki	Ecuador	Villamil	0.96617 S 90.96169 W	Central █	SAMN39838343	TBA	HiSeq X	F	RS	N
IV06	GSL	Zalophus wollebaeki	Ecuador	Villamil	0.96617 S 90.96169 W	Central █	SAMN39838344	TBA	HiSeq X	F	RS	N
IV07	GSL	Zalophus wollebaeki	Ecuador	Villamil	0.96617 S 90.96169 W	Central █	SAMN39838345	TBA	HiSeq X	M	RS, MA, MA_YD	N
IV08	GSL	Zalophus wollebaeki	Ecuador	Villamil	0.96617 S 90.96169 W	Central █	SAMN39838346	TBA	HiSeq X	M	RS, MA, MA_YD	N
IV09	GSL	Zalophus wollebaeki	Ecuador	Villamil	0.96617 S 90.96169 W	Central █	SAMN39838347	TBA	HiSeq X	M	RS, MA, MA_YD	N
IV11	GSL	Zalophus wollebaeki	Ecuador	Villamil	0.96617 S 90.96169 W	Central █	SAMN39838339	TBA	HiSeq X	M	RS, MA, MA_YD	N
MO01	GSL	Zalophus wollebaeki	Ecuador	Mosquera	0.40363 S 90.27830 W	Central █	SAMN39838348	TBA	HiSeq X	M	RS, MA, MA_YD	N
MO03	GSL	Zalophus wollebaeki	Ecuador	Mosquera	0.40363 S 90.27830 W	Central █	SAMN39838349	TBA	HiSeq X	M	RS, MA, MA_YD	N
MO04	GSL	Zalophus wollebaeki	Ecuador	Mosquera	0.40363 S 90.27830 W	Central █	SAMN39838354	TBA	HiSeq X	M	RS, MA, MA_YD	N
MO05	GSL	Zalophus wollebaeki	Ecuador	Mosquera	0.40363 S 90.27830 W	Central █	SAMN39838356	TBA	HiSeq X	M	RS, MA, MA_YD	N
MO07	GSL	Zalophus wollebaeki	Ecuador	Mosquera	0.40363 S 90.27830 W	Central █	SAMN39838357	TBA	HiSeq X	F	RS	N
MO33	GSL	Zalophus wollebaeki	Ecuador	Mosquera	0.40363 S 90.27830 W	Central █	SAMN39838350	TBA	HiSeq X	M	RS, MA, MA_YD	N
MO35	GSL	Zalophus wollebaeki	Ecuador	Mosquera	0.40363 S 90.27830 W	Central █	SAMN39838351	TBA	HiSeq X	M	RS, MA, MA_YD	N
MO38	GSL	Zalophus wollebaeki	Ecuador	Mosquera	0.40363 S 90.27830 W	Central █	SAMN39838352	TBA	HiSeq X	M	RS, MA, MA_YD	N
MO39	GSL	Zalophus wollebaeki	Ecuador	Mosquera	0.40363 S 90.27830 W	Central █	SAMN39838353	TBA	HiSeq X	F	RS, MA, MA_YD	N
SF03	GSL	Zalophus wollebaeki	Ecuador	Santa Fè	0.805 S 90.0403783 W	Central █	SAMN39838418	TBA	HiSeq X	F	RS	N
SF05	GSL	Zalophus wollebaeki	Ecuador	Santa Fè	0.805 S 90.0403783 W	Central █	SAMN39838423	TBA	HiSeq X	F	RS	N
SF07	GSL	Zalophus wollebaeki	Ecuador	Santa Fè	0.805 S 90.0403783 W	Central █	SAMN39838424	TBA	HiSeq X	M	RS, MA, MA_YD	N
SF11	GSL	Zalophus wollebaeki	Ecuador	Santa Fè	0.805 S 90.0403783 W	Central █	SAMN39838369	TBA	HiSeq X	F	RS	N
SF12	GSL	Zalophus wollebaeki	Ecuador	Santa Fè	0.805 S 90.0403783 W	Central █	SAMN39838370	TBA	HiSeq X	F	RS	N
SF27	GSL	Zalophus wollebaeki	Ecuador	Santa Fè	0.805 S 90.0403783 W	Central █	SAMN39838371	TBA	HiSeq X	F	RS	N
SF34	GSL	Zalophus wollebaeki	Ecuador	Santa Fè	0.805 S 90.0403783 W	Central █	SAMN39838419	TBA	HiSeq X	M	RS, MA, MA_YD	N
SF40	GSL	Zalophus wollebaeki	Ecuador	Santa Fè	0.805 S 90.0403783 W	Central █	SAMN39838420	TBA	HiSeq X	M	RS, MA, MA_YD	N
SF43	GSL	Zalophus wollebaeki	Ecuador	Santa Fè	0.805 S 90.0403783 W	Central █	SAMN39838421	TBA	HiSeq X	M	RS, MA, MA_YD	N
SF44	GSL	Zalophus wollebaeki	Ecuador	Santa Fè	0.805 S 90.0403783 W	Central █	SAMN39838422	TBA	HiSeq X	M	RS, MA, MA_YD	N
GE01	GSL	Zalophus wollebaeki	Ecuador	Genovesa	0.304444 N 89.954444 W	Northern █	SAMN39838388	TBA	HiSeq X	F	RS	N
GE05	GSL	Zalophus wollebaeki	Ecuador	Genovesa	0.304444 N 89.954444 W	Northern █	SAMN39838398	TBA	HiSeq X	M	RS, MA, MA_YD	N
GE06	GSL	Zalophus wollebaeki	Ecuador	Genovesa	0.304444 N 89.954444 W	Northern █	SAMN39838399	TBA	HiSeq X	M	RS, MA, MA_YD	N
GE07	GSL	Zalophus wollebaeki	Ecuador	Genovesa	0.304444 N 89.954444 W	Northern █	SAMN39838400	TBA	HiSeq X	M	RS, MA, MA_YD	N
GE08	GSL	Zalophus wollebaeki	Ecuador	Genovesa	0.304444 N 89.954444 W	Northern █	SAMN39838315	TBA	HiSeq X	M	RS, MA, MA_YD	N
GE10	GSL	Zalophus wollebaeki	Ecuador	Genovesa	0.304444 N 89.954444 W	Northern █	SAMN39838312	TBA	HiSeq X	M	RS, MA, MA_YD	N
GE11	GSL	Zalophus wollebaeki	Ecuador	Genovesa	0.304444 N 89.954444 W	Northern █	SAMN39838313	TBA	HiSeq X	M	RS, MA, MA_YD	N
GE12	GSL	Zalophus wollebaeki	Ecuador	Genovesa	0.304444 N 89.954444 W	Northern █	SAMN39838314	TBA	HiSeq X	F	RS	N
GE13	GSL	Zalophus wollebaeki	Ecuador	Genovesa	0.304444 N 89.954444 W	Northern █	SAMN39838396	TBA	HiSeq X	F	RS	N
GE14	GSL	Zalophus wollebaeki	Ecuador	Genovesa	0.304444 N 89.954444 W	Northern █	SAMN39838397	TBA	HiSeq X	M	RS, MA, MA_YD	N
PC02	GSL	Zalophus wollebaeki	Ecuador	Pinta	0.54510 N 90.73737 W	Northern █	SAMN39838361	TBA	HiSeq X	M	RS, MA, MA_YD	N
PC03	GSL	Zalophus wollebaeki	Ecuador	Pinta	0.54510 N 90.73737 W	Northern █	SAMN39838365	TBA	HiSeq X	F	RS	N
PC05	GSL	Zalophus wollebaeki	Ecuador	Pinta	0.54510 N 90.73737 W	Northern █	SAMN39838366	TBA	HiSeq X	F	RS	N
PC07	GSL	Zalophus wollebaeki	Ecuador	Pinta	0.54510 N 90.73737 W	Northern █	SAMN39838367	TBA	HiSeq X	F	RS	N
PC09	GSL	Zalophus wollebaeki	Ecuador	Pinta	0.54510 N 90.73737 W	Northern █	SAMN39838368	TBA	HiSeq X	M	RS, MA, MA_YD	N
PC14	GSL	Zalophus wollebaeki	Ecuador	Pinta	0.54510 N 90.73737 W	Northern █	SAMN39838358	TBA	HiSeq X	M	RS, MA, MA_YD	N
PC16	GSL	Zalophus wollebaeki	Ecuador	Pinta	0.54510 N 90.73737 W	Northern █	SAMN39838360	TBA	HiSeq X	M	RS, MA, MA_YD	N
PC25	GSL	Zalophus wollebaeki	Ecuador	Pinta	0.54510 N 90.73737 W	Northern █	SAMN39838362	TBA	HiSeq X	M	RS, MA, MA_YD	N
PC26	GSL	Zalophus wollebaeki	Ecuador	Pinta	0.54510 N 90.73737 W	Northern █	SAMN39838363	TBA	HiSeq X	M	RS, MA, MA_YD	N
PC28	GSL	Zalophus wollebaeki	Ecuador	Pinta	0.54510 N 90.73737 W	Northern █	SAMN39838364	TBA	HiSeq X	F	RS	N
FH01	GSL	Zalophus wollebaeki	Ecuador	Fernandina	0.48003 S 91.60905 W	Western █	SAMN39838376	TBA	HiSeq X	M	RS, MA, MA_YD	N
FH03	GSL	Zalophus wollebaeki	Ecuador	Fernandina	0.48003 S 91.60905 W	Western █	SAMN39838379	TBA	HiSeq X	F	RS	N
FH04	GSL	Zalophus wollebaeki	Ecuador	Fernandina	0.48003 S 91.60905 W	Western █	SAMN39838380	TBA	HiSeq X	F	RS	N
FH05	GSL	Zalophus wollebaeki	Ecuador	Fernandina	0.48003 S 91.60905 W	Western █	SAMN39838311	TBA	HiSeq X	F	RS, MA, MA_YD	N
FH06	GSL	Zalophus wollebaeki	Ecuador	Fernandina	0.48003 S 91.60905 W	Western █	SAMN39838401	TBA	HiSeq X	F	RS	N
FH08	GSL	Zalophus wollebaeki	Ecuador	Fernandina	0.48003 S 91.60905 W	Western █	SAMN39838383	TBA	HiSeq X	M	RS, MA, MA_YD	N
FH09	GSL	Zalophus wollebaeki	Ecuador	Fernandina	0.48003 S 91.60905 W	Western █	SAMN39838384	TBA	HiSeq X	M	RS, MA, MA_YD	N
FH10	GSL	Zalophus wollebaeki	Ecuador	Fernandina	0.48003 S 91.60905 W	Western █	SAMN39838407	TBA	HiSeq X	F	RS	N
FH11	GSL	Zalophus wollebaeki	Ecuador	Fernandina	0.48003 S 91.60905 W	Western █	SAMN39838408	TBA	HiSeq X	M	RS, MA, MA_YD	N
FH12	GSL	Zalophus wollebaeki	Ecuador	Fernandina	0.48003 S 91.60905 W	Western █	SAMN39838323	TBA	HiSeq X	M	RS, MA, MA_YD	N
FH13	GSL	Zalophus wollebaeki	Ecuador	Fernandina	0.48003 S 91.60905 W	Western █	SAMN39838409	TBA	HiSeq X	F	RS	N
FH14	GSL	Zalophus wollebaeki	Ecuador	Fernandina	0.48003 S 91.60905 W	Western █	SAMN39838324	TBA	HiSeq X	M	RS, MA, MA_YD	N
FH15	GSL	Zalophus wollebaeki	Ecuador	Fernandina	0.48003 S 91.60905 W	Western █	SAMN39838334	TBA	HiSeq X	M	RS, MA, MA_YD	N
FH16	GSL	Zalophus wollebaeki	Ecuador	Fernandina	0.48003 S 91.60905 W	Western █	SAMN39838335	TBA	HiSeq X	M	RS, MA, MA_YD	N
FH17	GSL	Zalophus wollebaeki	Ecuador	Fernandina	0.48003 S 91.60905 W	Western █	SAMN39838359	TBA	HiSeq X	F	RS	N
FH18	GSL	Zalophus wollebaeki	Ecuador	Fernandina	0.48003 S 91.60905 W	Western █	SAMN39838372	TBA	HiSeq X	M	RS, MA, MA_YD	N
FH20	GSL	Zalophus wollebaeki	Ecuador	Fernandina	0.48003 S 91.60905 W	Western █	SAMN39838377	TBA	HiSeq X	M	RS, MA_YD	N
FH21	GSL	Zalophus wollebaeki	Ecuador	Fernandina	0.48003 S 91.60905 W	Western █	SAMN39838373	TBA	HiSeq X	F	RS	N
FH22	GSL	Zalophus wollebaeki	Ecuador	Fernandina	0.48003 S 91.60905 W	Western █	SAMN39838374	TBA	HiSeq X	F	RS, MA, MA_YD	N
FH23	GSL	Zalophus wollebaeki	Ecuador	Fernandina	0.48003 S 91.60905 W	Western █	SAMN39838378	TBA	HiSeq X	M	RS, MA, MA_YD	N
IB03	GSL	Zalophus wollebaeki	Ecuador	Isabela Punta Bravo	0.06426 S 91.40718 W	Western █	SAMN39838337	TBA	HiSeq X	M	RS, MA, MA_YD	N
IB04	GSL	Zalophus wollebaeki	Ecuador	Isabela Punta Bravo	0.06426 S 91.40718 W	Western █	SAMN39838338	TBA	HiSeq X	F	RS	N
IB05	GSL	Zalophus wollebaeki	Ecuador	Isabela Punta Bravo	0.06426 S 91.40718 W	Western █	SAMN39838412	TBA	HiSeq X	F	RS	N
IB06	GSL	Zalophus wollebaeki	Ecuador	Isabela Punta Bravo	0.06426 S 91.40718 W	Western █	SAMN39838413	TBA	HiSeq X	M	RS, MA, MA_YD	N
IB07	GSL	Zalophus wollebaeki	Ecuador	Isabela Punta Bravo	0.06426 S 91.40718 W	Western █	SAMN39838414	TBA	HiSeq X	F	RS	N
IB08	GSL	Zalophus wollebaeki	Ecuador	Isabela Punta Bravo	0.06426 S 91.40718 W	Western █	SAMN39838415	TBA	HiSeq X	M	RS, MA_YD	N
IB09	GSL	Zalophus wollebaeki	Ecuador	Isabela Punta Bravo	0.06426 S 91.40718 W	Western █	SAMN39838416	TBA	HiSeq X	M	RS, MA, MA_YD	N
IB10	GSL	Zalophus wollebaeki	Ecuador	Isabela Punta Bravo	0.06426 S 91.40718 W	Western █	SAMN39838316	TBA	HiSeq X	F	RS	N
IB11	GSL	Zalophus wollebaeki	Ecuador	Isabela Punta Bravo	0.06426 S 91.40718 W	Western █	SAMN39838317	TBA	HiSeq X	F	RS	N
IB12	GSL	Zalophus wollebaeki	Ecuador	Isabela Punta Bravo	0.06426 S 91.40718 W	Western █	SAMN39838318	TBA	HiSeq X	M	RS, MA, MA_YD	N
IB13	GSL	Zalophus wollebaeki	Ecuador	Isabela Punta Bravo	0.06426 S 91.40718 W	Western █	SAMN39838319	TBA	HiSeq X	M	RS, MA, MA_YD	N
IB14	GSL	Zalophus wollebaeki	Ecuador	Isabela Punta Bravo	0.06426 S 91.40718 W	Western █	SAMN39838327	TBA	HiSeq X	M	RS, MA, MA_YD	N
IB15	GSL	Zalophus wollebaeki	Ecuador	Isabela Punta Bravo	0.06426 S 91.40718 W	Western █	SAMN39838328	TBA	HiSeq X	M	RS, MA, MA_YD	N
IB16	GSL	Zalophus wollebaeki	Ecuador	Isabela Punta Bravo	0.06426 S 91.40718 W	Western █	SAMN39838329	TBA	HiSeq X	F	RS	N
IB18	GSL	Zalophus wollebaeki	Ecuador	Isabela Punta Bravo	0.06426 S 91.40718 W	Western █	SAMN39838336	TBA	HiSeq X	M	RS, MA, MA_YD	N
N411	SSL	Eumetobias jubatus	Russia	Iony Island	56.40956 N 143.38225 E	Asian █	TBA	TBA	Novaseq X plus	M	RS	N
N416	SSL	Eumetobias jubatus	Russia	Iony Island	56.40956 N 143.38225 E	Asian █	TBA	TBA	Novaseq X plus	F	RS	N
N435	SSL	Eumetobias jubatus	Russia	Iony Island	56.40956 N 143.38225 E	Asian █	TBA	TBA	Novaseq X plus	M	RS	N
P202	SSL	Eumetobias jubatus	Russia	Raykoke Island	48.2520 N 153.3027 E	Asian █	TBA	TBA	Novaseq X plus	M	RS	N
P204	SSL	Eumetobias jubatus	Russia	Raykoke Island	48.2520 N 153.3027 E	Asian █	TBA	TBA	Novaseq X plus	M	RS	N
P205	SSL	Eumetobias jubatus	Russia	Raykoke Island	48.2520 N 153.3027 E	Asian █	TBA	TBA	Novaseq X plus	M	RS	N
R206	SSL	Eumetobias jubatus	Russia	Yamsky Island	59.2500 N 155.41665 E	Asian █	TBA	TBA	Novaseq X plus	M	RS	N
R208	SSL	Eumetobias jubatus	Russia	Yamsky Island	59.2500 N 155.41665 E	Asian █	TBA	TBA	Novaseq X plus	F	RS	N
R239	SSL	Eumetobias jubatus	Russia	Yamsky Island	59.2500 N 155.41665 E	Asian █	TBA	TBA	Novaseq X plus	F	RS	N
Hi1_98	SSL	Eumetobias jubatus	USA	Hazy Island	55.86521 N 134.5676 W	Eastern █	TBA	TBA	Novaseq X plus	M	RS	N
Hi23_98	SSL	Eumetobias jubatus	USA	Hazy Island	55.86521 N 134.5676 W	Eastern █	TBA	TBA	Novaseq X plus	M	RS	N
Hi7	SSL	Eumetobias jubatus	USA	Hazy Island	55.86521 N 134.5676 W	Eastern █	TBA	TBA	Novaseq X plus	M	RS	N
SSL53	SSL	Eumetobias jubatus	USA	White Sisters	57.63437 N 136.25649 W	Eastern █	TBA	TBA	Novaseq X plus	M	RS	N
SSl56	SSL	Eumetobias jubatus	USA	White Sisters	57.63437 N 136.25649 W	Eastern █	TBA	TBA	Novaseq X plus	F	RS	N
Trlis6	SSL	Eumetobias jubatus	Canada	Triangle Island	50.87213 N 129.7731 W	Eastern █	TBA	TBA	Novaseq X plus	M	RS	N
Trlis8	SSL	Eumetobias jubatus	Canada	Triangle Island	50.87213 N 129.7731 W	Eastern █	TBA	TBA	Novaseq X plus	M	RS	N
Y37	SSL	Eumetobias jubatus	USA	St. George Reef	41.74509 N 124.249478 W	Eastern █	TBA	TBA	Novaseq X plus	M	RS	N
Y39	SSL	Eumetobias jubatus	USA	St. George Reef	41.74509 N 124.249478 W	Eastern █	TBA	TBA	Novaseq X plus	F	RS	N
Y71	SSL	Eumetobias jubatus	USA	St. George Reef	41.74509 N 124.249478 W	Eastern █	TBA	TBA	Novaseq X plus	M	RS	N
F4	SSL	Eumetobias jubatus	USA	Fish island	59.869167 N 147.335000 W	Western █	TBA	TBA	Novaseq X plus	M	RS	N
F6	SSL	Eumetobias jubatus	USA	Fish island	59.869167 N 147.335000 W	Western █	TBA	TBA	Novaseq X plus	M	RS	N
ssl871	SSL	Eumetobias jubatus	USA	Buldir island	52.351667 N 175.967778 E	Western █	TBA	TBA	Novaseq X plus	M	RS	N
ssl872	SSL	Eumetobias jubatus	USA	Buldir island	52.351667 N 175.967778 E	Western █	TBA	TBA	Novaseq X plus	M	RS	N
ssl876	SSL	Eumetobias jubatus	USA	Buldir island	52.351667 N 175.967778 E	Western █	TBA	TBA	Novaseq X plus	F	RS	N
wi5	SSL	Eumetobias jubatus	USA	Walrus Island	57.183 N 169.90324 W	Western █	TBA	TBA	Novaseq X plus	M	RS	N
Wi8	SSL	Eumetobias jubatus	USA	Walrus Island	57.183 N 169.90324 W	Western █	TBA	TBA	Novaseq X plus	F	RS	N
X26	SSL	Eumetobias jubatus	USA	Sugarloaf	58.884167 N 152.034444 W	Western █	TBA	TBA	Novaseq X plus	F	RS	N
X31	SSL	Eumetobias jubatus	USA	Sugarloaf	58.884167 N 152.034444 W	Western █	TBA	TBA	Novaseq X plus	M	RS	N
X4	SSL	Eumetobias jubatus	USA	Sugarloaf	58.884167 N 152.034444 W	Western █	TBA	TBA	Novaseq X plus	M	RS	N
G573	CSL	Zalophus californianus	Mexico	Isla Santa Margarita	24.433653 N 111.821086 W	Pacific South	SAMN39838403	TBA	HiSeq 2500 & HiSeq X	F	MA_SI	N
G578	CSL	Zalophus californianus	Mexico	Isla Santa Margarita	24.433653 N 111.821086 W	Pacific South	SAMN39838325	TBA	HiSeq 2500	M	MA_SI	N
8201	CSL	Zalophus californianus	USA	San Miguel Island	34.03762 N 120.3724 W	Pacific North	SAMN39838406	TBA	HiSeq 2500	F	MA, MA_YD	N
G575	CSL	Zalophus californianus	Mexico	Isla Santa Margarita	24.433653 N 111.821086 W	Pacific South	SAMN39838405	TBA	HiSeq 2500	F	MA, MA_YD	N
G465	CSL	Zalophus californianus	Mexico	Fallarón de San Ignactio	25.45 N 109.3833 W	Pacific South	SAMN39838410	TBA	HiSeq 2500	M	MA_AS	N

### Sheet: S3. MassARRAY vs Bioinformatics
Table S3. MassARRAY and Bioinformatic set concordance
MassARRAY variants [position GenBank chromosome ID]	Present in GSL Bionformatic set	Reason for absence in Bioinformatic set	Concordance rate between MA and Bioinf (except for NAs) on the same set of GSL
CM019820.2: 18559	FALSE	CSLsp			Abbr.
CM019820.2: 24574	FALSE	NA			NA	High missingness in sequencing data
CM019820.2: 43668	FALSE	CSLsp			nPI	Not a parsimony informative site
CM019820.2: 248258	FALSE	nPI	1		1X	Predomminantly 1x coverage for variants in sequencing data
CM019820.2: 308632	FALSE	NA 1X			RRef	Reference based repeat, inferred from ZalCal assembly
CM019820.2: 309392	FALSE	CSLsp			ROt	Dfam based repeat, Otariidae library
CM019820.2: 695572	TRUE		1		lMQ	Insufficient mapping quality in sequencing data
CM019820.2: 718188	FALSE	CSLsp			fHET	Variants represent false-heterozygosity in sequencing data
CM019820.2: 817181	FALSE	CSLsp			CSLsp	California sea lions specific variant
CM019820.2: 817651	FALSE	CSLsp
CM019820.2: 819287	FALSE	CSLsp
CM019820.2: 844537	FALSE	NA
CM019820.2: 962804	FALSE	RRef
CM019820.2: 1131819	FALSE	NA
CM019820.2: 1263968	FALSE	CSLsp
CM019820.2: 1286189	FALSE	nPI	1
CM019820.2: 1287266	FALSE	CSLsp
CM019820.2: 1291703	TRUE		1
CM019820.2: 1403493	TRUE		1
CM019820.2: 1404028	TRUE		1
CM019820.2: 1502864	FALSE	CSLsp
CM019820.2: 1531304	TRUE		1
CM019820.2: 1531860	FALSE	ROt
CM019820.2: 1604552	TRUE		1
CM019820.2: 2281639	FALSE	CSLsp
CM019820.2: 2370027	FALSE	ROt RRef
CM019820.2: 2378270	FALSE	CSLsp
CM019820.2: 2719871	FALSE	CSLsp
CM019820.2: 2760785	TRUE		1
CM019820.2: 2766883	FALSE	CSLsp
CM019820.2: 2766906	FALSE	CSLsp
CM019820.2: 2773180	FALSE	NA 1X
CM019820.2: 2775336	FALSE	CSLsp
CM019820.2: 2867127	FALSE	ROt
CM019820.2: 2940107	FALSE	CSLsp
CM019820.2: 2982526	FALSE	nPI	1
CM019820.2: 2997455	FALSE	CSLsp
CM019820.2: 3012083	FALSE	CSLsp
CM019820.2: 3020990	TRUE		1
CM019820.2: 3025357	FALSE	CSLsp
CM019820.2: 3067317	TRUE		1
CM019820.2: 3069573	FALSE	nPI	1
CM019820.2: 3074535	FALSE	CSLsp
CM019820.2: 3081895	FALSE	CSLsp
CM019820.2: 3085013	FALSE	CSLsp
CM019820.2: 3085181	FALSE	CSLsp
CM019820.2: 3122702	FALSE	NA
CM019820.2: 3302597	FALSE	CSLsp
CM019820.2: 3305208	FALSE	CSLsp
CM019820.2: 3687005	FALSE	NA
CM019820.2: 3719918	FALSE	CSLsp
CM019820.2: 3797627	FALSE	CSLsp
CM019820.2: 3818605	FALSE	lMQ fHET NA
CM019820.2: 3820016	FALSE	lMQ fHET
CM019820.2: 3821428	FALSE	CSLsp
CM019820.2: 3861948	TRUE		1
CM019820.2: 3862183	FALSE	CSLsp
CM019820.2: 3867649	FALSE	nPI	1
CM019820.2: 3867911	FALSE	CSLsp
CM019820.2: 3869267	FALSE	CSLsp
CM019820.2: 3870774	FALSE	CSLsp
CM019820.2: 3871067	FALSE	CSLsp
CM019820.2: 3910873	FALSE	CSLsp

### Sheet: S4. Data summary
Table S4. Data summary
Species	Compartment	Number of SNPs	Avg. Seq. Coverage
GSL	MT	57	611.79 ± 297.82
	X	30928	4.25 ± 1.72
	AUT	112730	6.69 ± 1.11
	Y	50	3.52 ± 0.49
SSL	MT	50	1163.36 ± 463.82
	X	27459	5.36 ± 2.47
	AUT	116707	8.56 ± 1.66
	Y	49	3.84 ± 0.78
Filtering summary				SNPs calling pipeline
				MT	X	AUT	Y
Remove homologs and gametologs				FALSE	TRUE	TRUE	TRUE
Remove repeats (Dfam+custom)				FALSE	TRUE	TRUE	TRUE
Remove PAR				FALSE	TRUE	FALSE	FALSE
Biallelic filter				TRUE	TRUE	TRUE	TRUE
Quality filter (QUAL, DP, MQ)				TRUE	TRUE	TRUE	TRUE
Remove high missing positions (by proportion)				TRUE	TRUE	TRUE	TRUE
Remove heterozygous positions (by proportion)				TRUE	FALSE	FALSE	TRUE
Remove positions with strand bias (by proportion)				TRUE	TRUE	TRUE	TRUE
Remove non-parsimony informative positions				TRUE	TRUE	TRUE	TRUE
Remove recombination sites				TRUE	FALSE	FALSE	TRUE
Imputation by random forest				FALSE	FALSE	FALSE	TRUE

### Sheet: S5. Haplotype Info
	Table S5. Haplotype info for Y (left) and MT (right)
Y							MT
Population		Number of samples	Number of unique haplotypes	Number of private haplotypes	Haplotype diversity, Hd		Population		Number of samples	Number of unique haplotypes	Number of private haplotypes	Haplotype diversity, Hd
	FH	11	7	1	0.909091			FH	20	9	6	0.873684
	IB	9	6	2	0.916667			IB	15	5	0	0.695238
	Western	20	10	6	0.926316			Western	35	12	6	0.872269
	GE	7	4	2	0.809524			GE	10	7	2	0.911111
	PC	6	3	1	0.733333			PC	10	8	2	0.933333
	Northern	13	6	3	0.884615			Northern	20	13	4	0.947368
	ECEG	7	4	1	0.714286			ECEG	9	8	0	0.972222
	MO	7	6	1	0.952381			MO	9	6	0	0.916667
	SF	5	5	1	1			SF	10	5	0	0.8
	IV	7	6	1	0.952381			IV	10	8	3	0.955556
	Central	26	13	8	0.923077			Central	38	17	7	0.935989
	Eastern	39	16	12	0.94332			Eastern	58	23	17	0.947973
GSL		59	22		0.955582		GSL		93	29		0.944834
	HAZY	3	1	0	0			HAZY	3	3	1	1
	WSIS	1	1	0	0			WSIS	2	2	0	1
	TRIA	2	2	0	1			TRIA	2	2	0	1
	GRGR	2	2	0	1			GRGR	3	3	2	1
	Eastern	8	3	1	0.607143			Eastern	10	7	6	0.933333
	IONY	2	1	0	0			IONY	3	3	1	1
	RAYK	3	3	0	1			RAYK	3	3	1	1
	YAMS	1	1	1	0			YAMS	3	2	0	0.666667
	Asian	6	5	1	0.933333			Asian	9	6	4	0.888889
	FISH	2	2	0	1			FISH	2	2	0	1
	BULD	2	2	0	1			BULD	3	2	1	0.666667
	WALR	1	1	0	0			WALR	2	2	1	1
	SUGL	2	2	0	1			SUGL	3	3	0	1
	Western	7	6	1	0.952381			Western	10	5	4	0.822222
	Asian/Western	13	7	5	0.910256			Asian/Western	19	10	9	0.918129
SSL		21	8		0.838095		SSL		29	16		0.955665

### Sheet: S6. Fst, Фst by rookery
Table S6. Fst, Фst by rookery. Upper corner: AUT/MT, lower: Y/X (p-value < 0.05 in bold)
Fst														Фst
GSL														GSL
	MT														MT
Y		FH	IB	IV	MO	SF	ECEG	PC	GE					Y		FH	IB	IV	MO	SF	ECEG	PC	GE
	FH		0.0556892	0.114833	0.0252801	0.159684	0.150149	0.160689	0.140366						FH		0.020378	0.177815	0.08385	0.22656	0.275948	0.315686	0.295557
	IB	0.160095		0.0695836	0.0064145	0.159582	0.154284	0.116069	0.108159						IB	0.058902		0.039006	0.014994	0.115163	0.146015	0.119974	0.126964
	IV	0.130718	0.494633		-0.0418956	0.0202596	-0.0438462	-0.0187238	-0.0208177						IV	0.018323	0.253617		-0.053312	-0.022126	-0.068726	-0.095425	-0.053715
	MO	0.0428515	0.381235	-0.0606599		-0.0112263	-0.0238095	-0.0291829	-0.0215969						MO	0.02638	0.184017	0.00035		-0.024194	-0.004817	0.043012	0.052783
	SF	-0.0544565	0.0606135	0.131504	0.00496586		-0.0130261	0.0388007	0.0162676						SF	-0.061416	0.022135	-0.043117	0.038421		-0.00652	0.029688	0.015028
	ECEG	0.0822553	0.193444	0.306483	0.196731	-0.107082		0.021262	-0.00358166						ECEG	-0.006973	0.158805	0.10404	0.129034	-0.060576		-0.036486	-0.030113
	PC	0.244376	0.517699	0.37051	0.375471	0.279141	0.41432		-0.0671192						PC	0.011567	0.258781	0.132458	0.144493	0.063515	0.200205		-0.090926
	GE	0.066695	0.45208	0.0566549	0.0635893	0.143734	0.263896	0.270656							GE	-0.027309	0.237751	-0.025061	0.038582	-0.028768	0.139873	-0.020436
	AUT
X		FH	IB	IV	MO	SF	ECEG	PC	GE
	FH		0.00252068	0.00339831	0.0099852	0.0122811	0.0162616	0.0121875	0.0210187
	IB	0.00811906		0.00457519	0.0100006	0.0108271	0.016204	0.0111838	0.0183008
	IV	0.00434621	0.0082652		-0.00235114	0.00206976	0.00421593	0.00246875	0.00926428
	MO	0.0275005	0.0188386	0.000928326		0.000254148	0.00716891	0.00167837	0.0132454
	SF	0.022355	0.0219856	0.00393609	0.00635076		0.00157218	0.00322983	0.01261
	ECEG	0.026989	0.0220915	0.00205533	0.00618244	0.00900608		0.00909881	0.0152131
	PC	0.0240793	0.0165321	0.00375352	0.00194052	0.0164024	0.00831138		0.0114928
	GE	0.0475279	0.0415335	0.0275494	0.0287355	0.0378523	0.0357935	0.0306457
SSL														SSL
	MT														MT
Y		YAMS	IONY	RAYK	BULD	WALR	SUGL	FISH	WSIS	HAZY	TRIA	GRGR		Y		YAMS	IONY	RAYK	BULD	WALR	SUGL	FISH	WSIS	HAZY	TRIA	GRGR
	YAMS		-0.294118	0.025	0.349398	0.0689655	0.025	0.0625	0.216216	0.26087	0.571429	0.352941			YAMS		-0.143872	-0.018487	0.385069	0.053611	0.014286	0.13112	0.290332	0.218758	0.772126	0.385469
	IONY	NaN		-0.168831	0.131579	-0.129032	-0.168831	-0.133333	0.040404	0.0578512	0.417582	0.171642			IONY	NaN		-0.103269	0.041705	-0.322872	-0.138696	-0.215218	0.064209	0.023701	0.484734	0.207507
	RAYK	NaN	0.527027		-0.012987	-0.162162	-0.416667	-0.461538	0.0720721	0	0.419048	0.196078			RAYK	NaN	0.224553		-0.104469	-0.283789	-0.402388	-0.589359	0.146406	0.040055	0.564234	0.294175
	BULD	NaN	0	-0.368932		0.44898	-0.0684932	-0.363636	0.103093	-0.00990099	0.505495	0.25			BULD	NaN	-0.017609	-0.061951		0.398046	-0.073776	-0.308837	0.114094	-0.157987	0.667087	0.258621
	WALR	NaN	NaN	NaN	NaN		-0.162162	0	0.235294	0.289157	0.625	0.387097			WALR	NaN	NaN	NaN	NaN		-0.244159	-0.043321	0.053045	-0.020509	0.73251	0.200935
	SUGL	NaN	0	-0.324324	-0.625	NaN		-0.583333	0.0720721	0.0307692	0.419048	0.196078			SUGL	NaN	-0.049931	-0.206497	-0.468762	NaN		-0.617739	0.14652	-0.00549	0.622244	0.288089
	FISH	NaN	0	0.131387	-0.105263	NaN	-0.15		0	-0.0952381	0.342857	0.117647			FISH	NaN	-0.015496	0.006873	-0.077372	NaN	-0.036215		-0.097561	-0.236486	0.570846	0.130591
	WSIS	NaN	NaN	NaN	NaN	NaN	NaN	NaN		-0.367816	-0.230769	-0.60274			WSIS	NaN	NaN	NaN	NaN	NaN	NaN	NaN		-0.410042	-0.204396	-0.495589
	HAZY	NaN	0	0.567568	0	NaN	0	0	0		0.0722892	-0.25641			HAZY	NaN	-0.167772	0.149503	0.151348	NaN	0.03252	0.024982	NaN		0.075918	-0.169827
	TRIA	NaN	0	0.22973	-0.114286	NaN	-0.138889	-0.26087	0	0		-0.229508			TRIA	NaN	-0.090239	0.020601	-0.230192	NaN	-0.113661	-0.095821	NaN	0.014028		-0.346499
	GRGR	NaN	0	0.273973	-0.114286	NaN	-0.162162	-0.347826	0	0	-0.857143				GRGR	NaN	-0.121199	0.013674	-0.247126	NaN	-0.164399	-0.198546	NaN	-0.064784	-0.336793
	AUT
X		YAMS	IONY	RAYK	BULD	WALR	SUGL	FISH	WSIS	HAZY	TRIA	GRGR
	YAMS		-0.00655135	-0.025685	0.00308479	0.00383045	-0.0104271	-0.0177222	-0.0145265	0.0127776	0.0490008	0.0587367
	IONY	-0.0175192		-0.0228099	-0.0160812	-0.015521	0.00233868	-0.00862947	-0.00742449	0.00322798	0.0276855	0.0322686
	RAYK	0.0333692	-0.0125661		-0.0114707	-0.0235995	-0.0179474	-0.0183052	-0.0263585	-0.0102148	0.0313879	0.0302142
	BULD	0.011101	-0.00707434	0.00884407		-0.0356481	-0.0163186	-0.00988087	-0.0153422	-0.0150434	0.00852175	0.0152699
	WALR	-0.0500643	-0.0678117	-0.0308149	-0.0605813		-0.0225068	-0.0179303	-0.0286015	-0.0249516	-0.014128	-0.00593768
	SUGL	-0.00686678	-0.0150766	0.00884362	-0.0348297	-0.106756		-0.0273325	-0.032025	-0.0266121	-0.00385582	0.00617693
	FISH	0.0384004	0.0152591	0.00320716	-0.0303683	-0.0582818	-0.0196732		-0.0339787	-0.00559519	0.034151	0.0324129
	WSIS	-0.015169	-0.0198722	0.0164414	-0.0316795	-0.11603	-0.0740017	-0.0355408		-0.0342456	-0.0224948	-0.000312499
	HAZY	0.0982244	0.0787528	0.0379618	0.0332784	-0.00710048	0.0153557	-0.0288335	-0.014812		-0.0402672	-0.0252961
	TRIA	0.0621114	0.0423534	0.0312361	0.0262293	-0.0220115	0.0157579	-0.0385894	-0.0462017	-0.0422299		-0.0452314
	GRGR	0.0456029	0.0299625	0.0502742	0.0266105	-0.0557641	0.00352701	-0.0129194	-0.0750617	0.00818085	-0.044627

### Sheet: S7. Fst, Фst by stock
Table S7. Fst, Фst by stock. Upper corner: AUT/MT, lower: Y/X (p-value < 0.05 in bold)
Fst											Фst
GSL											GSL
	MT						MT					MT						MT
Y		Western	Central	Northern		Y		Western	Eastern		Y		Western	Central	Northern		Y		Western	Eastern
	Western		0.102724	0.145759			Western		0.113818			Western		0.128475	0.234053			Western		0.149305
	Central	0.117483		0.021986			Eastern	0.134193				Central	0.049682		0.016373			Eastern	0.0580871
	Northern	0.249152	0.149324									Northern	0.107119	0.062514
	AUT						AUT
X		Western	Central	Northern		X		Western	Eastern
	Western		0.00891672	0.0122724			Western		0.00903667
	Central	0.0102848		0.00456021			Eastern	0.0154809
	Northern	0.0151878	0.0227226
SSL											SSL
	MT						MT					MT						MT
Y		Asian	Western	Eastern		Y		Asian/Western	Eastern		Y		Asian	Western	Eastern		Y		Asian/Western	Eastern
	Asian		0.0359079	0.336213			Asian/Western		0.321612			Asian		-0.01418	0.343293			Asian/Western		0.386894
	Western	-0.0903144		0.317501			Eastern	0.209107				Western	-0.041663		0.321939			Eastern	0.0215051
	Eastern	0.277011	0.0689486									Eastern	0.069347	-0.017782
	AUT						AUT
X		Asian	Western	Eastern		X		Asian/Western	Eastern
	Asian		0.00434124	0.0335769			Asian/Western		0.0214339
	Western	0.0121986		0.0125381			Eastern	0.0324485
	Eastern	0.0527708	0.0192298

### Sheet: S8. Ne estimates
S8. Ne estimates and females to males ratio with alpha = 3
	GSL	SSL	alpha
θ AUT	0.00040094	0.00114299	3
θ X	0.000261446	0.000952708
Ne_F/Ne_M	1.28466	7.01638
	Ne_F/Ne_M with other values of alpha
	GSL	SSL	alpha
	0.874245	4.00682	2
	0.91872	4.26171	2.1
	0.962376	4.52542	2.2
	1.00523	4.79841	2.3
	1.04732	5.08119	2.4
	1.08865	5.37429	2.5
	1.12924	5.67829	2.6
	1.16913	5.99381	2.7
	1.20831	6.3215	2.8
	1.24682	6.6621	2.9
	1.28466	7.01638	3

### Sheet: S9. Migration ratios
Table S9. Migration ratios for the direct and indirect methods. FST p-value < 0.05 in bold
3 stocks framework (K=3)
Species	Stock pairs	Fst, MT	Fst, X	Fst, AUT	Fst, Y	Fst, M	Nm, MT	Nm, AUT	Nm, Y	Nm, M	mY/mMT (direct, Y-MT, Hedrick 2015)	mM/mMT (indirect, AUT-MT, Hedrick 2015)	mM/mF (indirect, AUT-X, Ramachandran 2008)
GSL	Western-Central	0.102724	0.0102848	0.00891672	0.117483	0.0209032	4.36741	27.7872	3.75595	23.4198	1.105	6.268	7.452
	Western-Northern	0.145759	0.0151878	0.0122724	0.249152	0.0282637	2.93032	20.1209	1.50681	17.1906	0.661	6.844	40.024
	Central-Northern	0.021986	0.0227226	0.00456021	0.149324	0.0152298	22.2417	54.572	2.84843	32.3303	0.165	1.803	NA
SSL	Asian-Western	0.0359079	0.0121986	0.00434124	-0.0903144	0.011258	13.4245	57.3372	NaN	43.9127	NA	16.119	NA
	Asian-Eastern	0.336213	0.0527708	0.0335769	0.277011	0.074533	0.987153	7.19559	1.30499	6.20843	28.217	28.217	NA
	Western-Eastern	0.317501	0.0192298	0.0125381	0.0689486	0.0261582	1.0748	19.6893	NaN	18.6145	44.076	72.426	NA
2 stocks framework (K=2)
Species	Stock pairs	Fst, MT	Fst, X	Fst, AUT	Fst, Y	Fst, M	Nm, MT	Nm, AUT	Nm, Y	Nm, M	mY/mMT (direct, Y-MT, Hedrick 2015)	mM/mMT (indirect, AUT-MT, Hedrick 2015)	mM/mF (indirect, AUT-X, Ramachandran 2008)
GSL	Western-Eastern	0.113818	0.0154809	0.00903667	0.134193	0.0208142	3.89297	27.4151	3.22597	23.5221	1.065	7.045	7.952
SSL	Western-Eastern	0.321612	0.0324485	0.0214339	0.209107	0.0460444	1.05467	11.4137	1.89112	10.3591	12.581	42.377	NA

### Sheet: S10. IBD and IBE
S10. IBD and IBE estimates (p-value < 0.05 in bold)
Mantel statistic r; MT, Y is based on ФST, X, AUT on FST; values with p-value<0.05 in bold
Species	Compartment	Genetic vs Geographic distance	Genetic distance vs Environment	Geographic distance vs Environment	Genetic vs Geographic distance controlling for Environment	Genetic distance vs Environment controlling for Geographic distance
GSL	MT	0.521	0.719	0.509	0.259	0.617
	X	0.419	0.29	0.509	0.329	0.099
	AUT	0.648	0.446	0.509	0.547	0.177
	Y	0.208	0.165	0.509	0.146	0.07
SSL	MT	0.345	0.375	0.117	0.327	0.359
	X	0.602	0.281	0.117	0.597	0.266
	AUT	0.521	0.343	0.117	0.516	0.333
	Y	-0.06	0.011	0.117	-0.062	0.018
Significance (p-value)
Species	Compartment	Genetic vs Geographic distance	Genetic distance vs Environment	Geographic distance vs Environment	Genetic vs Geographic distance corrected for Environment	Genetic distance vs Environment controlling for Geographic distance
GSL	MT	0.0119	0.0367	0.0326	0.1127	0.0233
	X	0.0104	0.2467	0.0357	0.0813	0.3433
	AUT	0.0011	0.1418	0.0372	0.002	0.298
	Y	0.1526	0.2812	0.0396	0.2395	0.4184
SSL	MT	0.0229	0.0373	0.222	0.037	0.0584
	X	0.0003	0.0534	0.2284	0.0007	0.0729
	AUT	0.0022	0.0473	0.2231	0.0037	0.0541
	Y	0.6349	0.5117	0.2208	0.6333	0.4658
MMRR (Multiple Matrix Regression with Randomization); MT, Y is based on ФST, X, AUT on FST; values with p-value<0.05 in bold
Species	Compartment	βᴅ	βᴇ	R²
GSL	MT	0.000289	0.12035	0.549016
	X	7.1e-05	0.002854	0.183209
	AUT	4.8e-05	0.001859	0.438192
	Y	0.000204	0.013842	0.048013
SSL	MT	2.9e-05	0.151547	0.232491
	X	6e-06	0.010254	0.4076
	AUT	3e-06	0.008324	0.352289
	Y	-1e-06	0.001552	0.003971
Significance (p-value)
Species	Compartment	βᴅ	βᴇ	R²
GSL	MT	0.1867	0.021	0.0131
	X	0.1115	0.7852	0.3362
	AUT	0.0031	0.5796	0.0055
	Y	0.4881	0.8392	0.6776
SSL	MT	0.044	0.0867	0.0161
	X	0.0002	0.1664	0.0002
	AUT	0.0038	0.1142	0.0008
	Y	0.7134	0.8304	0.8977
